# Homology-guided re-annotation improves the gene models of the alloploid *Nicotiana benthamiana*

**DOI:** 10.1101/373506

**Authors:** Jiorgos Kourelis, Farnusch Kaschani, Friederike M. Grosse-Holz, Felix Homma, Markus Kaiser, Renier A. L. van der Hoorn

## Abstract

*Nicotiana benthamiana* is an important model organism of the Solanaceae (Nightshade) family. Several draft assemblies of the *N. benthamiana* genome have been generated, but many of the gene-models in these draft assemblies appear incorrect. Here we present an improved re-annotation of the Niben1.0.1 draft genome assembly guided by gene models from other *Nicotiana* species. This approach overcomes problems caused by mis-annotated exon-intron boundaries and mis-assigned short read transcripts to homeologs in polyploid genomes. With an estimated 98.1% completeness; only 53,411 protein-encoding genes; and improved protein lengths and functional annotations, this new predicted proteome is better than the preceding proteome annotations. This dataset is more sensitive and accurate in proteomics applications, clarifying the detection by activity-based proteomics of proteins that were previously mis-annotated to be inactive. Phylogenetic analysis of the subtilase family of hydrolases reveal a pseudogenisation of likely homeologs, associated with a contraction of the functional genome in this alloploid plant species. We use this gene annotation to assign extracellular proteins in comparison to a total leaf proteome, to display the enrichment of hydrolases in the apoplast.
