## Supplementary material for "Homology-guided re-annotation improves the gene models of the alloploid *Nicotiana benthamiana*": Table S2

### Sheet: GOSLIM
Table S2: GO-SLIM term enrichment complete at p≤0.05
Proteome fraction	Status	GOSLIM	GO_explanation	GO_type	BH-adjusted p.value enrichment	BH-adjusted p.value depletion	counts	Percentage
AF	Depleted	GO:0022618	ribonucleoprotein complex assembly	Biological process	1	0.000142689	1	0.2
AF	Depleted	GO:0022857	transmembrane transporter activity	Molecular function	1	0.00853188	1	0.2
AF	Depleted	GO:0042254	ribosome biogenesis	Biological process	1	1.25043e-07	1	0.2
AF	Depleted	GO:0019843	rRNA binding	Molecular function	1	1.6954e-05	2	0.39
AF	non-significant	GO:0005694	chromosome	Cellular component	1	1	2	0.39
AF	Depleted	GO:0003735	structural constituent of ribosome	Molecular function	1	4.32662e-13	3	0.59
AF	Depleted	GO:0005840	ribosome	Cellular component	1	1.73079e-16	3	0.59
AF	Depleted	GO:0055085	transmembrane transport	Biological process	1	0.0499752	3	0.59
AF	Depleted	GO:0003729	mRNA binding	Molecular function	1	0.0226904	4	0.78
AF	non-significant	GO:0005635	nuclear envelope	Cellular component	1	0.550543	4	0.78
AF	Depleted	GO:0006397	mRNA processing	Biological process	1	0.0127884	5	0.98
AF	Enriched	GO:0034330	cell junction organization	Biological process	0.00485012	1	5	0.98
AF	Depleted	GO:0006461	protein complex assembly	Biological process	1	0.0157405	6	1.18
AF	Depleted	GO:0061024	membrane organization	Biological process	1	0.0123527	6	1.18
AF	non-significant	GO:0003677	DNA binding	Molecular function	1	0.550236	8	1.57
AF	Depleted	GO:0006605	protein targeting	Biological process	1	0.0357573	9	1.76
AF	Depleted	GO:0042592	homeostatic process	Biological process	1	9.57837e-05	10	1.96
AF	Depleted	GO:0006457	protein folding	Biological process	1	0.00223484	11	2.16
AF	Depleted	GO:0016853	isomerase activity	Molecular function	1	0.000288856	11	2.16
AF	Enriched	GO:0005578	proteinaceous extracellular matrix	Cellular component	3.08186e-05	1	11	2.16
AF	Depleted	GO:0003723	RNA binding	Molecular function	1	0.000171235	14	2.75
AF	Enriched	GO:0005198	structural molecule activity	Molecular function	0.000510276	1	14	2.75
AF	non-significant	GO:0008092	cytoskeletal protein binding	Molecular function	1	1	14	2.75
AF	non-significant	GO:0005730	nucleolus	Cellular component	1	0.107521	16	3.14
AF	Enriched	GO:0006399	tRNA metabolic process	Biological process	0.0311732	1	17	3.33
AF	Enriched	GO:0005764	lysosome	Cellular component	0.00467449	1	20	3.92
AF	non-significant	GO:0005615	extracellular space	Cellular component	0.660703	1	20	3.92
AF	non-significant	GO:0015979	photosynthesis	Biological process	1	0.083212	20	3.92
AF	non-significant	GO:0016757	transferase activity, transferring glycosyl groups	Molecular function	0.0603653	1	20	3.92
AF	Depleted	GO:0005622	intracellular	Cellular component	1	0.00058539	22	4.31
AF	non-significant	GO:0005623	cell	Cellular component	1	0.409013	22	4.31
AF	Enriched	GO:0019748	secondary metabolic process	Biological process	0.0208376	1	27	5.29
AF	Depleted	GO:0006412	translation	Biological process	1	0.000158532	28	5.49
AF	Depleted	GO:0009579	thylakoid	Cellular component	1	4.91185e-08	30	5.88
AF	non-significant	GO:0030234	enzyme regulator activity	Molecular function	0.452406	1	31	6.08
AF	non-significant	GO:0043234	protein complex	Cellular component	1	0.076746	33	6.47
AF	non-significant	GO:0051186	cofactor metabolic process	Biological process	0.962145	1	34	6.67
AF	non-significant	GO:0016301	kinase activity	Molecular function	0.0943647	1	35	6.86
AF	Enriched	GO:0016874	ligase activity	Molecular function	3.60982e-05	1	37	7.25
AF	Depleted	GO:0005634	nucleus	Cellular component	1	0.000108615	45	8.82
AF	Enriched	GO:0006629	lipid metabolic process	Biological process	0.0004911	1	48	9.41
AF	Enriched	GO:0016829	lyase activity	Molecular function	0.0121527	1	51	10
AF	Enriched	GO:0071554	cell wall organization or biogenesis	Biological process	6.44198e-11	1	52	10.2
AF	Enriched	GO:0016798	hydrolase activity, acting on glycosyl bonds	Molecular function	9.55646e-12	1	58	11.37
AF	Enriched	GO:0000003	reproduction	Biological process	0.00744597	1	60	11.76
AF	Enriched	GO:0008233	peptidase activity	Molecular function	3.9747e-06	1	69	13.53
AF	non-significant	GO:0048856	anatomical structure development	Biological process	0.190994	1	82	16.08
AF	non-significant	GO:0016491	oxidoreductase activity	Molecular function	0.46624	1	90	17.65
AF	non-significant	GO:0044281	small molecule metabolic process	Biological process	0.921343	1	90	17.65
AF	Enriched	GO:0005773	vacuole	Cellular component	0.0061737	1	92	18.04
AF	Enriched	GO:0005975	carbohydrate metabolic process	Biological process	0.000134867	1	97	19.02
AF	non-significant	GO:0009058	biosynthetic process	Biological process	0.29375	1	109	21.37
AF	Enriched	GO:0009056	catabolic process	Biological process	1.22334e-06	1	128	25.1
AF	Depleted	GO:0005829	cytosol	Cellular component	1	0.0058467	133	26.08
AF	Enriched	GO:0005618	cell wall	Cellular component	2.21333e-24	1	143	28.04
AF	Depleted	GO:0009536	plastid	Cellular component	1	0.00165801	163	31.96
AF	Enriched	GO:0005576	extracellular region	Cellular component	1.48221e-10	1	164	32.16
Both	non-significant	GO:0005578	proteinaceous extracellular matrix	Cellular component	1	0.13768	1	0.12
Both	Depleted	GO:0005198	structural molecule activity	Molecular function	1	0.0256925	2	0.24
Both	Depleted	GO:0019843	rRNA binding	Molecular function	1	2.17207e-10	4	0.48
Both	non-significant	GO:0005635	nuclear envelope	Cellular component	1	0.144605	6	0.72
Both	Depleted	GO:0022618	ribonucleoprotein complex assembly	Biological process	1	9.57837e-05	7	0.84
Both	non-significant	GO:0022857	transmembrane transporter activity	Molecular function	1	0.272313	10	1.2
Both	Depleted	GO:0042254	ribosome biogenesis	Biological process	1	3.90365e-07	11	1.32
Both	non-significant	GO:0003677	DNA binding	Molecular function	1	0.05245	11	1.32
Both	non-significant	GO:0055085	transmembrane transport	Biological process	1	0.182652	11	1.32
Both	non-significant	GO:0006399	tRNA metabolic process	Biological process	1	0.513728	12	1.44
Both	non-significant	GO:0003729	mRNA binding	Molecular function	1	0.185885	15	1.8
Both	Depleted	GO:0003735	structural constituent of ribosome	Molecular function	1	3.64823e-16	16	1.92
Both	non-significant	GO:0005764	lysosome	Cellular component	1	1	16	1.92
Both	non-significant	GO:0006397	mRNA processing	Biological process	1	0.309034	20	2.4
Both	non-significant	GO:0016757	transferase activity, transferring glycosyl groups	Molecular function	0.831454	1	23	2.76
Both	non-significant	GO:0016874	ligase activity	Molecular function	1	0.201525	23	2.76
Both	Depleted	GO:0005730	nucleolus	Cellular component	1	0.00029823	24	2.88
Both	non-significant	GO:0019748	secondary metabolic process	Biological process	1	1	27	3.24
Both	Depleted	GO:0005840	ribosome	Cellular component	1	2.62372e-13	30	3.6
Both	non-significant	GO:0061024	membrane organization	Biological process	1	1	30	3.6
Both	non-significant	GO:0071554	cell wall organization or biogenesis	Biological process	1	0.448977	30	3.6
Both	non-significant	GO:0006605	protein targeting	Biological process	1	1	33	3.96
Both	Enriched	GO:0008092	cytoskeletal protein binding	Molecular function	0.0391222	1	34	4.08
Both	non-significant	GO:0006461	protein complex assembly	Biological process	0.300639	1	36	4.32
Both	non-significant	GO:0016798	hydrolase activity, acting on glycosyl bonds	Molecular function	1	0.578202	36	4.32
Both	Depleted	GO:0006412	translation	Biological process	1	4.32662e-13	40	4.8
Both	Depleted	GO:0003723	RNA binding	Molecular function	1	0.0127884	43	5.16
Both	Enriched	GO:0005615	extracellular space	Cellular component	0.0154649	1	43	5.16
Both	non-significant	GO:0015979	photosynthesis	Biological process	1	0.438051	48	5.76
Both	Depleted	GO:0043234	protein complex	Cellular component	1	1.48359e-05	49	5.88
Both	non-significant	GO:0016301	kinase activity	Molecular function	0.46624	1	50	6
Both	non-significant	GO:0006457	protein folding	Biological process	0.41658	1	55	6.6
Both	Depleted	GO:0005622	intracellular	Cellular component	1	0.00853188	56	6.72
Both	non-significant	GO:0030234	enzyme regulator activity	Molecular function	0.12173	1	56	6.72
Both	non-significant	GO:0006629	lipid metabolic process	Biological process	0.385268	1	57	6.84
Both	non-significant	GO:0008233	peptidase activity	Molecular function	1	0.513728	61	7.32
Both	Enriched	GO:0005623	cell	Cellular component	0.0242317	1	67	8.04
Both	Enriched	GO:0042592	homeostatic process	Biological process	0.0239137	1	70	8.4
Both	non-significant	GO:0000003	reproduction	Biological process	1	1	72	8.64
Both	Enriched	GO:0016853	isomerase activity	Molecular function	0.000815838	1	76	9.12
Both	Enriched	GO:0016829	lyase activity	Molecular function	0.00731602	1	81	9.72
Both	Enriched	GO:0051186	cofactor metabolic process	Biological process	0.00114414	1	81	9.72
Both	Depleted	GO:0005618	cell wall	Cellular component	1	0.0200933	85	10.2
Both	non-significant	GO:0009579	thylakoid	Cellular component	1	0.112109	107	12.85
Both	non-significant	GO:0005773	vacuole	Cellular component	1	0.44309	108	12.97
Both	non-significant	GO:0048856	anatomical structure development	Biological process	0.604045	1	129	15.49
Both	non-significant	GO:0005975	carbohydrate metabolic process	Biological process	0.152469	1	131	15.73
Both	non-significant	GO:0005634	nucleus	Cellular component	1	0.709019	132	15.85
Both	non-significant	GO:0009056	catabolic process	Biological process	0.651695	1	155	18.61
Both	non-significant	GO:0016491	oxidoreductase activity	Molecular function	0.263658	1	158	18.97
Both	non-significant	GO:0005576	extracellular region	Cellular component	0.821049	1	183	21.97
Both	Enriched	GO:0044281	small molecule metabolic process	Biological process	0.0121527	1	184	22.09
Both	Enriched	GO:0009058	biosynthetic process	Biological process	0.0419544	1	195	23.41
Both	non-significant	GO:0005829	cytosol	Cellular component	0.957136	1	306	36.73
Both	non-significant	GO:0009536	plastid	Cellular component	0.636426	1	383	45.98
Intracellular	non-significant	GO:0005578	proteinaceous extracellular matrix	Cellular component	1	0.0501526	1	0.1
Intracellular	non-significant	GO:0005198	structural molecule activity	Molecular function	1	0.496649	7	0.68
Intracellular	Depleted	GO:0005764	lysosome	Cellular component	1	0.0168332	10	0.98
Intracellular	non-significant	GO:0005694	chromosome	Cellular component	0.0519252	1	10	0.98
Intracellular	Depleted	GO:0016757	transferase activity, transferring glycosyl groups	Molecular function	1	0.0216024	14	1.37
Intracellular	non-significant	GO:0006399	tRNA metabolic process	Biological process	1	0.405907	14	1.37
Intracellular	Depleted	GO:0008092	cytoskeletal protein binding	Molecular function	1	0.0166286	16	1.56
Intracellular	Depleted	GO:0071554	cell wall organization or biogenesis	Biological process	1	6.89919e-07	17	1.66
Intracellular	Depleted	GO:0005615	extracellular space	Cellular component	1	0.000755922	18	1.76
Intracellular	Depleted	GO:0016798	hydrolase activity, acting on glycosyl bonds	Molecular function	1	2.52432e-08	18	1.76
Intracellular	Enriched	GO:0005635	nuclear envelope	Cellular component	0.0321712	1	22	2.15
Intracellular	non-significant	GO:0019748	secondary metabolic process	Biological process	1	0.0716411	23	2.25
Intracellular	non-significant	GO:0016874	ligase activity	Molecular function	1	0.0594282	26	2.54
Intracellular	Depleted	GO:0006629	lipid metabolic process	Biological process	1	2.51718e-06	29	2.83
Intracellular	Enriched	GO:0022857	transmembrane transporter activity	Molecular function	0.00101259	1	31	3.03
Intracellular	Depleted	GO:0016301	kinase activity	Molecular function	1	0.00669923	34	3.32
Intracellular	Depleted	GO:0016829	lyase activity	Molecular function	1	1.84266e-08	34	3.32
Intracellular	Enriched	GO:0055085	transmembrane transport	Biological process	0.00160293	1	34	3.32
Intracellular	Depleted	GO:0030234	enzyme regulator activity	Molecular function	1	0.0065056	35	3.42
Intracellular	Enriched	GO:0003677	DNA binding	Molecular function	0.00959284	1	36	3.52
Intracellular	non-significant	GO:0006461	protein complex assembly	Biological process	0.839116	1	37	3.61
Intracellular	Enriched	GO:0003729	mRNA binding	Molecular function	0.000869394	1	42	4.1
Intracellular	Depleted	GO:0051186	cofactor metabolic process	Biological process	1	0.000288856	43	4.2
Intracellular	non-significant	GO:0061024	membrane organization	Biological process	0.126956	1	45	4.39
Intracellular	Enriched	GO:0006397	mRNA processing	Biological process	0.00143676	1	48	4.69
Intracellular	non-significant	GO:0005623	cell	Cellular component	1	0.213494	50	4.88
Intracellular	non-significant	GO:0006605	protein targeting	Biological process	0.12173	1	51	4.98
Intracellular	Enriched	GO:0022618	ribonucleoprotein complex assembly	Biological process	1.2529e-11	1	56	5.47
Intracellular	Depleted	GO:0008233	peptidase activity	Molecular function	1	0.0033183	58	5.66
Intracellular	non-significant	GO:0016853	isomerase activity	Molecular function	1	0.614808	58	5.66
Intracellular	non-significant	GO:0006457	protein folding	Biological process	0.452406	1	64	6.25
Intracellular	Depleted	GO:0000003	reproduction	Biological process	1	0.0207314	66	6.45
Intracellular	non-significant	GO:0042592	homeostatic process	Biological process	0.921343	1	66	6.45
Intracellular	Depleted	GO:0005618	cell wall	Cellular component	1	9.77536e-11	72	7.03
Intracellular	Enriched	GO:0019843	rRNA binding	Molecular function	1.10964e-20	1	80	7.81
Intracellular	Enriched	GO:0015979	photosynthesis	Biological process	0.0171983	1	85	8.3
Intracellular	Depleted	GO:0005975	carbohydrate metabolic process	Biological process	1	8.86621e-08	86	8.4
Intracellular	Enriched	GO:0005730	nucleolus	Cellular component	3.96405e-07	1	86	8.4
Intracellular	Enriched	GO:0042254	ribosome biogenesis	Biological process	1.79848e-18	1	87	8.5
Intracellular	Enriched	GO:0003723	RNA binding	Molecular function	1.97809e-08	1	114	11.13
Intracellular	Depleted	GO:0009056	catabolic process	Biological process	1	3.90365e-07	121	11.82
Intracellular	Depleted	GO:0048856	anatomical structure development	Biological process	1	0.0433193	121	11.82
Intracellular	non-significant	GO:0005773	vacuole	Cellular component	1	0.241693	127	12.4
Intracellular	Enriched	GO:0005622	intracellular	Cellular component	2.60005e-08	1	138	13.48
Intracellular	Depleted	GO:0005576	extracellular region	Cellular component	1	8.58776e-10	141	13.77
Intracellular	Depleted	GO:0016491	oxidoreductase activity	Molecular function	1	0.0271213	143	13.96
Intracellular	Enriched	GO:0043234	protein complex	Cellular component	3.4789e-09	1	148	14.45
Intracellular	Depleted	GO:0044281	small molecule metabolic process	Biological process	1	0.00398096	149	14.55
Intracellular	Depleted	GO:0009058	biosynthetic process	Biological process	1	0.000523567	159	15.53
Intracellular	Enriched	GO:0003735	structural constituent of ribosome	Molecular function	1.87635e-38	1	168	16.41
Intracellular	Enriched	GO:0005840	ribosome	Cellular component	1.87635e-38	1	197	19.24
Intracellular	Enriched	GO:0006412	translation	Biological process	1.40501e-23	1	200	19.53
Intracellular	Enriched	GO:0005634	nucleus	Cellular component	0.00066411	1	204	19.92
Intracellular	Enriched	GO:0009579	thylakoid	Cellular component	1.93517e-09	1	211	20.61
Intracellular	non-significant	GO:0005829	cytosol	Cellular component	0.0864965	1	394	38.48
Intracellular	non-significant	GO:0009536	plastid	Cellular component	0.147944	1	474	46.29
