## Supplementary material for "Homology-guided re-annotation improves the gene models of the alloploid *Nicotiana benthamiana*": Table S3

### Sheet: MEROPS
Table S1: MEROPS family term enrichment
Proteome fraction	Merops_Family	Merops_Type	counts	BH-adjusted p.value enrichment	BH-adjusted p.value depletion
AF	A01	Aspartic Peptidases	17	1.17925e-06	1
AF	A02;A02;A02;A02;A03;A28;A28	Aspartic Peptidases	1	1	1
AF	C01	Cysteine Peptidases	3	1	1
AF	C12	Cysteine Peptidases	1	1	1
AF	C19;C67	Cysteine Peptidases	1	1	1
AF	C26	Mixed (C, S, T) Catalytic Type	1	1	1
AF	C44	Mixed (C, S, T) Catalytic Type	1	1	1
AF	I03	Inhibitor	2	1	1
AF	I06	Inhibitor	3	1	1
AF	I13	Inhibitor	1	1	1
AF	M01	Metallo Peptidases	1	1	1
AF	M03	Metallo Peptidases	1	1	1
AF	M16	Metallo Peptidases	3	0.716273	1
AF	M20	Metallo Peptidases	1	1	1
AF	M24	Metallo Peptidases	1	1	1
AF	M38	Metallo Peptidases	1	1	1
AF	M67	Metallo Peptidases	1	1	1
AF	NONE	NONE	439	1	0.00477638
AF	S01	Mixed (C, S, T) Catalytic Type	1	1	1
AF	S08;S08;S53	Serine Peptidases	13	3.53878e-05	1
AF	S09	Serine Peptidases	6	1	1
AF	S10	Serine Peptidases	8	0.0100294	1
AF	S28	Serine Peptidases	1	1	1
AF	U74	Unknown Catalytic Type	1	1	1
Both	A01	Aspartic Peptidases	4	1	1
Both	A22	Aspartic Peptidases	1	1	1
Both	A28	Aspartic Peptidases	2	1	1
Both	C01	Cysteine Peptidases	6	1	1
Both	C115	Cysteine Peptidases	1	1	1
Both	C13	Cysteine Peptidases	1	1	1
Both	C19;C67	Cysteine Peptidases	2	1	1
Both	C26	Mixed (C, S, T) Catalytic Type	1	1	1
Both	C44	Mixed (C, S, T) Catalytic Type	4	1	1
Both	C56	Mixed (C, S, T) Catalytic Type	3	1	1
Both	I03	Inhibitor	1	1	1
Both	I04	Inhibitor	2	1	1
Both	I06	Inhibitor	3	1	1
Both	I13	Inhibitor	2	1	1
Both	I20	Inhibitor	1	1	1
Both	M01	Metallo Peptidases	2	1	1
Both	M17	Metallo Peptidases	1	1	1
Both	M18	Metallo Peptidases	2	1	1
Both	M24	Metallo Peptidases	2	1	1
Both	M38	Metallo Peptidases	2	1	1
Both	M49	Metallo Peptidases	1	1	1
Both	M67	Metallo Peptidases	1	1	1
Both	NONE	NONE	753	1	1
Both	S01	Mixed (C, S, T) Catalytic Type	1	1	1
Both	S08;S08;S53	Serine Peptidases	2	1	0.557618
Both	S09	Serine Peptidases	11	1	1
Both	S09;S09;S15;S33	Serine Peptidases	1	1	1
Both	S10	Serine Peptidases	3	1	1
Both	S14	Serine Peptidases	8	0.868645	1
Both	S28	Serine Peptidases	1	1	1
Both	S33	Serine Peptidases	2	1	1
Both	T01	Mixed (C, S, T) Catalytic Type	4	1	0.147167
Both	T03	Mixed (C, S, T) Catalytic Type	1	1	1
Intracellular	A11	Aspartic Peptidases	1	1	1
Intracellular	C01	Cysteine Peptidases	3	1	1
Intracellular	C13	Cysteine Peptidases	1	1	1
Intracellular	C44	Mixed (C, S, T) Catalytic Type	3	1	1
Intracellular	C56	Mixed (C, S, T) Catalytic Type	2	1	1
Intracellular	M01	Metallo Peptidases	2	1	1
Intracellular	M16	Metallo Peptidases	1	1	1
Intracellular	M17	Metallo Peptidases	1	1	1
Intracellular	M20	Metallo Peptidases	4	1	1
Intracellular	M24	Metallo Peptidases	3	1	1
Intracellular	M41	Metallo Peptidases	2	1	1
Intracellular	NONE	NONE	956	0.00335655	1
Intracellular	S01	Mixed (C, S, T) Catalytic Type	2	1	1
Intracellular	S08;S08;S53	Serine Peptidases	1	1	0.0472974
Intracellular	S09	Serine Peptidases	4	1	0.333795
Intracellular	S09;S09;S15;S33	Serine Peptidases	3	1	1
Intracellular	S14	Serine Peptidases	5	1	1
Intracellular	S33	Serine Peptidases	2	1	1
Intracellular	S41	Serine Peptidases	1	1	1
Intracellular	T01	Mixed (C, S, T) Catalytic Type	26	4.19068e-05	1
Intracellular	T05	Mixed (C, S, T) Catalytic Type	1	1	1
