## Supplementary material for "Homology-guided re-annotation improves the gene models of the alloploid *Nicotiana benthamiana*": Table S1

### Sheet: Genes2
Table S1: gene-model comparison of subtilases
Niben101	Length	Identical	Actual	Missing	Wrong	Nicotiana_homolog	Status_Niben101	NbC	NbDE	Family	Duplicated
-	-	-	-	-	-	-	Missing	Nbv0.3scaffold44608_1250916806	NbE03059263.1	NbSBT1.3	NO
Niben101Ctg15114g00004.1;Niben101Scf07519g00002.1	665	665	764	99	0	-	Incomplete	Nbv0.3scaffold83571_7626096	NbE03061740.1	NbSBT1.8	NO
Niben101Scf04083g04004.1	193	193	755	562	0	-	Incomplete	Nbv0.5scaffold3272_191000195270	NbE05066806.1	NbSBT1.9	NO
Niben101Ctg15998g00002.1	235	80	759	679	155	-	Incomplete	Niben101Ctg15998_694581	NbD000355.1	NbSBT1.9	NO
Niben101Scf00271g07012.1	555	555	855	300	0	-	Incomplete	Niben101Scf00271_702207712445	NbD002740.1;NbE05066959.1	NbSBT2.3	YES
-	-	-	-	-	-	-	Missing	Niben101Scf00490_2812831966	NbD004605.1	NbSBT1.2	NO
-					-	-	Pseudo	-	NbD004606.1	-	PSEUDO
-	-	-	-	-	-	-	Missing	Niben044Scf00001236Ctg017_13797	NbD004607.1;NbE03062184.1	NbSBT1.2	YES
Niben101Scf00595g08039.1;Niben101Scf00595g08041.1	1358	1302	1351	49	56	-	Incomplete	Niben101Scf00595_742942795541	NbD005386.1;NbE05066551.1	NbTPTII/NbSBT6.2/NbTripeptidylpeptidase 2	YES
Niben101Scf00709g07008.1	401	387	765	378	14	-	Incomplete	Niben101Scf00709_804981809284	NbD006086.1	NbSBT1.7	NO
Niben101Scf00726g02003.1	-	-	-	-	222	XM_016622760	Pseudo	-	NbD006252.1	φNbSBT1.9	PSEUDO
Niben101Scf00726g02006.1	626	605	766	161	21	-	Incomplete	Niben101Scf00726_294733299112	NbD006253.1;NbE05066637.1	NbSBT1	YES
Niben101Scf00803g01006.1	540	516	768	252	24	-	Incomplete	Niben101Scf00803_245623251051	NbD006810.1;NbE03058205.1	NbSBT1.7	YES
Niben101Scf00870g12003.1	373	349	775	426	24	-	Incomplete	Niben101Scf00870_12220721226420	NbD007252.1	NbSBT1.4	NO
Niben101Scf01072g03003.1	665	634	808	174	31	-	Incomplete	Niben101Scf01072_430222434476	NbD008797.1;NbE03061234.1	NbSBT2.4	YES
-	-	-	-	-	-	-	Missing	Niben101Scf01203_978313960	NbD009756.1	NbSBT1.2	NO
Niben101Scf01267g02002.1;Niben101Scf01267g02011.1	706	688	808	120	18	-	Incomplete	Niben101Scf01267_222830276805	NbD010237.1;NbE05064974.1	NbSBT2.4	YES
Niben101Scf01674g00002.1	193	190	790	600	3	-	Incomplete	Niben044Scf00034193Ctg005_780215125	NbD013006.1	NbSBT5.2	NO
-	-	-	-	-	-	-	Missing	Niben101Scf01729_105748110006	NbD013458.1	NbSBT1.2	NO
-	-	-	-	-	-	-	Missing	Niben044Scf00017912Ctg024_34546416	NbD013460.1	NbSBT1.2	NO
-	-	-	-	-	-	-	Missing	Niben101Scf02094_2617531463	NbD016035.1	NbSBT1.2	NO
Niben101Scf02351g02002.1	528	518	767	249	10	-	Incomplete	Niben101Scf02351_179542191505	NbD017687.1;NbE03059437.1	NbSBT5.3	YES
-	-	-	-	-	-	-	Missing	Niben101Scf02531_234561238786	NbD019025.1	NbSBT1.2	NO
Niben101Scf02552g00006.1	-	-	-	-	499	XM_016604425	Pseudo	-	NbD019184.1	φNbSBT5.1	PSEUDO
Niben101Scf02552g00013.1	-	-	-	-	485	XM_016642422	Pseudo	Niben101Scf02552_2205126394	NbD019186.1	φNbSBT5.1	PSEUDO
Niben101Scf02568g02006.1;Niben101Scf02568g02002.1	-	-	-	-	607	XM_019391444	Pseudo	-	NbD019294.1	φNbSBT5.3	PSEUDO
Niben101Scf02653g05013.1	-	-	-	-	639	XM_018772030	Pseudo	Niben101Scf02653_511217516746	NbD019825.1	φNbSBT4.14	PSEUDO
Niben101Scf02734g00017.1	881	592	749	157	289	-	Incomplete	Niben101Scf02734_2504330613	NbD020158.1	NbSBT4.14	NO
-	-	-	-	-	-	-	Missing	Niben101Scf02734_3776342205	NbD020159.1;NbE03061332.1	NbSBT1	YES
Niben101Scf02749g05035.1	400	399	787	388	1	-	Incomplete	Nbv0.5scaffold2700_3939543752	NbD020278.1	NbSBT1.5	NO
Niben101Scf02763g02006.1;Niben101Scf02763g02013.1	-	-	-	-	473	XM_016647687	Pseudo	-	NbD020398.1	φNbSBT1.8	PSEUDO
Niben101Scf02941g01005.1	566	565	767	202	1	-	Incomplete	Niben101Scf02941_228122233854	NbD021558.1	NbSBT5.2	NO
Niben101Scf02955g05014.1	319	319	779	460	0	-	Incomplete	Niben044Scf00014176Ctg003_2210226438	NbD021646.1	NbSBT1.3	NO
Niben101Scf03154g05002.1;Niben101Scf03154g05007.1	-	-	-	-	398	XM_009789682	Pseudo	-	NbD022681.1	φNbSBT1.9	PSEUDO
Niben101Scf03253g02007.1	389	352	768	416	37	-	Incomplete	Niben101Scf03253_283378287681	NbD023183.1	NbSBT1.9	NO
Niben101Scf03280g00006.1;Niben101Scf03280g00016.1	-	-	-	-	670	XM_019373512	Pseudo	-	NbD023358.1	φNbSBT5	PSEUDO
Niben101Scf03365g01005.1	-	-	-	-	194	XM_019392639	Pseudo	-	NbD023778.1	φNbSBT1.2	PSEUDO
Niben101Scf03456g00004.1	364	347	765	418	17	-	Incomplete	Niben101Scf03456_3501240350	NbD024384.1	NbSBT1.2	NO
Niben101Scf03492g00010.1	708	708	817	109	0	-	Incomplete	Niben101Scf03492_2947940748	NbD024588.1	NbSBT2.5	NO
Niben101Scf03676g03011.1	-	-	-	-	474	XM_016644418	Pseudo	-	NbD025334.1	φNbSBT4.14	PSEUDO
Niben101Scf03676g03012.1	287	287	767	480	0	-	Incomplete	Niben101Scf03676_328223331522	NbD025335.1	NbSBT1	NO
Niben101Scf03729g02017.1	829	829	842	13	0	-	Incomplete	Niben101Scf03729_296855329647	NbD025585.1	NbSBT2.3	NO
Niben101Scf03747g01016.1	376	376	767	391	0	-	Incomplete	Niben101Scf03747_153469158708	NbD025685.1	NbSBT1.7	NO
-	-	-	-	-	-	-	Pseudo	-	NbD027078.1	φNbSBT1.4	PSEUDO
Niben101Scf03998g00002.1;Niben101Scf03998g00013.1	564	411	777	366	153	-	Incomplete	Niben101Scf03998_5280457134	NbD027079.1	NbSBT1.4	NO
Niben101Scf04007g05005.1	284	196	764	568	88	-	Incomplete	Niben101Scf04007_500972505263	NbD027134.1	NbSBT1.9	NO
Niben101Scf04207g01002.1;Niben101Scf04207g01005.1	1779	1043	1055	12	736	-	Incomplete	Niben101Scf04207_83827109141	NbD028212.1	NbSITE1/NbSBT6.1/NbSBT7	NO
-	-	-	-	-	-	-	Pseudo	-	NbD028213.1	φNbSBT6.1	PSEUDO
Niben101Scf04212g00015.1	325	325	774	449	0	-	Incomplete	Niben101Scf04212_144191148512	NbD028226.1	NbSBT1.6	NO
Niben101Scf04752g00007.1	1118	1050	1055	5	68	-	Incomplete	Niben101Scf04752_97486122182	NbD030510.1;NbE44073845.1;NbE03056638.1	NbSITE1/NbSBT6.1/NbSBT7	YES
Niben101Scf04922g00003.1	434	346	741	395	88	-	Incomplete	Niben044Scf00008444Ctg002_675614148	NbD031189.1	NbSBT4.15	NO
Niben101Scf05035g00003.1;Niben101Scf05035g00012.1	651	648	811	163	3	-	Incomplete	Nbv0.5scaffold1163_2245455	NbD031660.1;NbE44072117.1	NbSBT2.4	YES
Niben101Scf06890g00001.1	505	504	771	267	1	-	Incomplete	Niben101Scf06890_2041926652	NbD038072.1	NbSBT5.2	NO
-	-	-	-	-	-	-	Missing	Niben101Scf06912_9463898905	NbD038129.1	NbSBT1.2	NO
-	-	-	-	-	-	-	Missing	Niben101Scf06912_98568102496	NbD038130.1;NbE03057576.1	NbSBT1.2	YES
-	-	-	-	-	-	-	Missing	Niben101Scf06912_139452143719	NbD038131.1;NbE44073152.1	NbSBT1.2	YES
-	-	-	-	-	-	-	Missing	Niben044Scf00060293Ctg001_13565	NbD038132.1	NbP69	NO
-	-	-	-	-	-	-	Pseudo	-	NbD038133.1	φNbP69	PSEUDO
Niben101Scf06998g02002.1	718	718	817	99	0	-	Incomplete	Niben101Scf06998_199972211167	NbD038376.1	NbSBT2.5	NO
Niben101Scf07234g00008.1	1145	768	772	4	377	-	Incomplete	Niben101Scf07234_5874565998	NbD039091.1	NbSBT5.3	NO
-	-	-	-	-	-	-	Pseudo	-	NbD040502.1	φNbSBT5.3	PSEUDO
Niben101Scf07984g04002.1	756	676	772	96	80	-	Incomplete	Niben101Scf07984_417855424890	NbD041090.1	NbSBT5.3	NO
Niben101Scf08195g06016.1	705	515	775	260	190	-	Incomplete	Niben101Scf08195_645987673250	NbD041614.1;NbE03059530.1	NbSBT5.5	YES
Niben101Scf08590g01002.1					291	XM_009800940	Pseudo	-	NbD042550.1	φNbSBT1.9	PSEUDO
Niben101Scf08627g00009.1	326	326	775	449	0	-	Incomplete	Niben101Scf08627_7058774974	NbD042637.1;NbE03060712.1	NbSBT1.6	YES
Niben101Scf08635g05005.1	715	704	776	72	11	-	Incomplete	Niben101Scf08635_509200519646	NbD042656.1	NbSBT5.4	NO
Niben101Scf08729g01002.1	454	454	761	307	0	-	Incomplete	Niben101Scf08729_139934144352	NbD043006.1	NbSBT1.8	NO
Niben101Scf09071g00025.1	236	236	767	531	0	-	Incomplete	Niben101Scf09071_960113901	NbD043635.1	NbSBT1.2	NO
-	-	-	-	-	-	-	Pseudo	-	NbD044453.1	φ	PSEUDO
Niben101Scf10067g00002.1	678	678	766	88	0	-	Incomplete	Niben101Scf10067_33937983	NbD045448.1	NbSBT1	NO
-	-	-	-	-	-	-	Pseudo	-	NbD046041.1	φ	PSEUDO
Niben101Scf10675g00006.1	376	357	855	498	19	-	Incomplete	Niben101Scf10675_4365651794	NbD046390.1	NbSBT2.3	NO
-	-	-	-	-	-	-	Missing	Niben101Scf11604_127383131608	NbD047540.1	NbP69	NO
Niben101Scf12205g02003.1	631	544	773	229	87	-	Incomplete	Niben101Scf12205_217419225802	NbD048224.1	NbSBT5.5	NO
Niben101Scf12205g02009.1	666	665	769	104	1	-	Incomplete	Niben101Scf12205_269061274912	NbD048226.1	NbSBT5.5	NO
-	-	-	-	-	-	-	Missing	Niben101Scf12866_2414928353	NbD048799.1	NbSBT1.2	NO
Niben101Scf13361g01007.1	407	337	743	406	70	-	Incomplete	Niben101Scf13361_177119185542	NbD049169.1	NbSBT4.15	NO
Niben101Scf14814g00022.1	706	696	760	64	10	-	Incomplete	Niben101Scf14814_5159657420	NbD050050.1	NbSBT5	NO
Niben101Scf15538g00004.1	653	652	808	156	1	-	Incomplete	Niben101Scf15538_3747142392	NbD050402.1;NbD050402.2;NbE44072682.1;NbE05067875.1	NbSBT2.4	YES
Niben101Scf16244g02033.1	698	698	794	96	0	-	Incomplete	Niben101Scf16244_240662249471	NbD050751.1	NbSBT5.1	NO
Niben101Scf17612g02002.1	452	451	786	335	1	-	Incomplete	Niben101Scf17612_257016264184	NbD051164.1	NbSBT5.4	NO
-	-	-	-	-	-	-	Missing	Niben101Scf19660_1444418678	NbD051731.1	NbSBT1.2	NO
Niben101Scf28085g00012.1	532	396	799	403	136	-	Incomplete	Niben101Scf28085_1654320939	NbD052682.1	NbSBT1.5	NO
-	-	-	-	-	-	-	Pseudo	Niben101Scf03674_1058616503	-	-	-
Niben101Scf04500g00006.1	-	-	-	-	451	XM_019398754	Pseudo	-	-	SBT1.1	-
-	-	-	-	-	-	XM_009764662_Niben101Scf06912	Pseudo	-	-	SBT1.10	-
-	-	-	-	-	-	XM_009777855_Niben101Scf01729	Pseudo	-	-	SBT1.10	-
-	-	-	-	-	-	XM_009777856_Niben101Scf01729	Pseudo	-	-	SBT1.10	-
Niben101Scf00631g01005.1	-	-	-	-	379	XM_019396386	Pseudo	-	-	SBT1.13	-
Niben101Scf00631g01006.1	-	-	-	-	294	XM_016633739	Pseudo	-	-	SBT1.13	-
Niben101Scf00631g01018.1;Niben101Scf00631g01007.1	-	-	-	-	242	XM_016633738	Pseudo	-	-	SBT1.13	-
Niben101Scf00726g02004.1;Niben101Scf00726g02024.1	-	-	-	-	512	XM_009773623	Pseudo	Niben044Scf00028101Ctg001_10233952	-	SBT1.13	-
Niben101Scf03154g03009.1	-	-	-	-	692	XM_019375885	Pseudo	-	-	SBT1.13	-
Niben101Scf03154g04007.1	-	-	-	-	320	XM_016634056	Pseudo	-	-	SBT1.13	-
Niben101Scf05582g04014.1	-	-	-	-	147	XM_009789682	Pseudo	-	-	SBT1.13	-
Niben101Scf05849g01005.1;Niben101Scf05849g01006.1	-	-	-	-	251	XM_016595644	Pseudo	-	-	SBT1.13	-
Niben101Scf07223g00003.1	-	-	-	-	589	XM_019396388	Pseudo	-	-	SBT1.13	-
Niben101Scf09570g00015.1	-	-	-	-	227	XM_019396386	Pseudo	-	-	SBT1.13	-
Niben101Scf00597g08015.1	-	-	-	-	426	XM_016610377	Pseudo	-	-	SBT1.2	-
Niben101Scf02749g00004.1	-	-	-	-	302	XM_019385466	Pseudo	Niben101Scf02749_12853	-	SBT1.4	-
Niben101Scf08627g00008.1;Niben101Scf08627g00002.1	-	-	-	-	301	XM_019370408	Pseudo	-	-	SBT1.6	-
Niben101Scf02427g03007.1	-	-	-	-	695	XM_019379549	Pseudo	-	-	SBT1.7	-
Niben101Scf04995g18022.1	-	-	-	-	489	XM_019379549	Pseudo	-	-	SBT1.7	-
-	-	-	-	-		XM_016624338_Niben101Scf04371	Pseudo	-	-	SBT5	-
Niben101Scf00539g02003.1	-	-	-	-	419	XM_016626631	Pseudo	-	-	SBT5	-
Niben101Scf00630g05004.1;Niben101Scf00630g05015.1;Niben101Scf00630g05002.1	-	-	-	-	298	XM_019375295	Pseudo	-	-	SBT5	-
Niben101Scf00723g00013.1	-	-	-	-	359	XM_016604425	Pseudo	-	-	SBT5	-
Niben101Scf01426g00015.1	-	-	-	-	198	XM_016624338	Pseudo	-	-	SBT5	-
Niben101Scf05135g03004.1	-	-	-	-	69	XM_016624338	Pseudo	-	-	SBT5	-
Niben101Scf09550g00001.1	-	-	-	-	164	XM_016652827	Pseudo	-	-	SBT5	-
Niben101Scf09705g00002.1	-	-	-	-	616	XM_019379868	Pseudo	-	-	SBT5	-
Niben101Scf10937g00001.1	-	-	-	-	130	XM_009770087	Pseudo	-	-	SBT5	-
Niben101Scf14526g02012.1	-	-	-	-	209	XM_016624338	Pseudo	-	-	SBT5	-
-	-	-	-	-		XM_019399188_Niben101Scf05314	Pseudo	-	-	SBT7	-
Niben101Scf00294g03032.1;Niben101Scf00294g03006.1	-	-	-	-	793	XM_019399189	Pseudo	-	-	SBT7	-
Niben101Scf01994g02014.1	-	-	-	-	654	XM_018767894	Pseudo	-	-	SBT7	-
